# Phase separation of mycobacterial Rho factor is associated with acid stress

**DOI:** 10.1101/2025.08.28.672908

**Authors:** Sofia M. Moreira, Joseph T. Wade, Chris M. Brown

## Abstract

Rho is a bacterial transcription termination factor that contains additional regions in some species, including many mycobacteria. These additional regions are compositionally biased and are predicted to be intrinsically disordered and associated with Liquid-Liquid Phase Separation (LLPS). However, LLPS has only been experimentally demonstrated for Rho from *Bacteroides thetaiotaomicron*. Here, we extend a prior bioinformatic analysis of Rho from mycobacterial species, where Rho has additional regions that differ from Rho in *B. thetaiotaomicron*. We show that *Mycolicibacterium smegmatis* Rho forms *in vitro* and *in vivo* condensates by LLPS, and that LLPS depends upon the additional regions. *In vitro*, droplet formation for Rho from four mycobacterial species was modulated by the presence of RNA and was observed for the intrinsically disordered regions alone, suggesting that these regions are sufficient for droplet formation. Moreover, Rho phase separation in living *M. smegmatis* cells occurs during acid stress and may impact cell fitness. This phenotype is due to Rho’s additional regions, since engineered mycobacterial Rho lacking the additional regions does not undergo LLPS. In summary, our results indicate that LLPS is a widespread mechanism in which mycobacterial Rho assembles into condensates, possibly terminating the transcription of different genes, which allows tolerance to stress conditions.
