## Supplementary Tables for "Phase separation of mycobacterial Rho factor is associated with acid stress"

### Sheet: Legend
Table S1	Mycobacterial genomes used in this study
Table S2	Bacterial strains used in this study.
Table S3	Plasmids used in this study. Vector maps are available with this link: https://figshare.com/s/ad62a3baf59c8dbfd5f9.
Table S4	sgRNAs used to repress native Rho expression in M. smegmatis
Table S5	Oligonucleotides used in this study. The suffixes “_F” and “_R” in the name of the oligo indicate the forward and reverse primers, respectively
Table S6	Raw data of Table 1

### Sheet: Table S1_Mycobacterial genomes 
Organism	Genome Assembly	Protein Accession	Rho Length (aa)
Mycobacterium avium subsp. hominissuis	GCF_022175585	WP_023868621.1	620
Mycobacterium basiliense isolate: 901379	GCF_900292015	WP_158017728.1	621
Mycobacterium branderi JCM 12687	GCF_010728725	WP_083132630.1	585
Mycobacterium canettii CIPT 140010059	GCF_000253375	WP_003898814.1	602
Mycobacterium conspicuum JCM 14738	GCF_010730195	WP_085233246.1	607
Mycobacterium cookii JCM 12404	GCF_010727945	WP_163775989.1	604
Mycobacterium dioxanotrophicus PH-06	GCF_002157835	WP_087075423.1	646
Mycobacterium florentinum JCM 14740	GCF_010730355	WP_085220953.1	627
Mycobacterium frederiksbergense LB 501T	GCF_012223425	WP_209999930.1	669
Mycobacterium grossiae DSM 104744	GCF_008329645	WP_149484339.1	711
Mycobacterium haemophilum ATCC 29548	GCF_000340435	WP_054879625.1	611
Mycobacterium heckeshornense JMUB5695	GCF_016861545	WP_203803852.1	609
Mycobacterium heidelbergense JCM 14842	GCF_010730745	WP_083073496.1	610
Mycobacterium intracellulare FDAARGOS 1564	GCF_020736005	WP_036458452.1	621
Mycobacterium kansasii ATCC 12478	GCF_000157895	WP_023366253.1	619
Mycobacterium kubicae NJH MKUB1	GCF_014263315	WP_186272650.1	624
Mycobacterium lacus JCM 15657	GCF_010731535	WP_085158686.1	592
Mycobacterium leprae MRHRU-235-G	GCF_003253775	WP_012634428.1	610
Mycobacterium lepraemurium Hawaii	GCF_002291465	WP_128617776.1	608
Mycobacterium lepromatosis FJ924	GCF_000975265	WP_045842926.1	609
Mycobacterium malmoense ATCC 29571	GCF_019645855	WP_071509218.1	607
Mycobacterium mantenii JCM 18113	GCF_010731775	WP_083094322.1	646
Mycobacterium marinum E11	GCF_000723425	WP_020730037.1	621
Mycobacterium marseillense FLAC0026	GCF_002285715	WP_095576753.1	626
Mycobacterium mungi BM22813	GCF_001652545	WP_003898814.1	602
Mycobacterium noviomagense JCM 16367	GCF_010731635	WP_083085101.1	598
Mycobacterium novum JCM 6391	GCF_010726505	WP_193465712.1	688
Mycobacterium orygis 51145	GCF_015265495	WP_003406664.1	602
Mycobacterium ostraviense FDAARGOS 1613	GCF_021183725	WP_075510425.1	612
Mycobacterium paragordonae 49061	GCF_003614435	WP_242460521.1	664
Mycobacterium paraintracellulare M011	GCF_016756055	WP_008254784.1	622
Mycobacterium paraseoulense JCM 16952	GCF_010731655	WP_083170172.1	608
Mycobacterium paraterrae DSM 45127	GCF_022430545	WP_240262816.1	617
Mycobacterium parmense JCM 14742	GCF_010730575	WP_085268972.1	620
Mycobacterium pseudoshottsii JCM 15466	GCF_003584745	WP_015356703.1	621
Mycobacterium saskatchewanense JCM 13016	GCF_010729105	WP_085255471.1	611
Mycobacterium senriense TY59	GCF_019668465	WP_221042064.1	619
Mycobacterium seoulense JCM 16018	GCF_010731595	WP_232075528.1	593
Mycobacterium shigaense JCM 32072	GCF_002356315	WP_096441796.1	622
Mycobacterium shinjukuense JCM 14233	GCF_010730055	WP_083047765.1	597
Mycobacterium shottsii JCM 12657	GCF_010728525	WP_198967660.1	621
Mycobacterium simiae JCM 12377	GCF_010727605	WP_101528545.1	625
Mycobacterium spongiae FSD4b-SM	GCF_018278905	WP_211696026.1	620
Mycobacterium stomatepiae JCM 17783	GCF_010731715	WP_163793285.1	620
Mycobacterium tuberculosis H37Rv	GCF_000195955	NP_215813.1	602
Mycobacterium tuberculosis variant africanum	GCF_000253355	WP_003910321.1	557
Mycobacterium tuberculosis variant bovis	GCF_005156105	WP_003898814.1	602
Mycobacterium tuberculosis variant caprae	GCF_001941665	WP_054938621.1	602
Mycobacterium tuberculosis variant microti	GCF_904810325	WP_003898814.1	602
Mycobacterium tuberculosis variant pinnipedii	GCF_002982275	WP_105826225.1	602
Mycobacterium ulcerans JKD8049	GCF_020616615	WP_011741637.1	621
Mycobacterium vicinigordonae 24	GCF_013466425	WP_180914716.1	638
Mycobacteroides abscessus GZ002	GCF_004028015	WP_005110131.1	646
Mycobacteroides chelonae CCUG 47445	GCF_001632805	WP_046252969.1	641
Mycobacteroides immunogenum CCUG 47286	GCF_001605725	WP_043077150.1	646
Mycobacteroides salmoniphilum DSM 43276	GCF_004924335	WP_078328807.1	642
Mycobacteroides saopaulense EPM10906	GCF_001456355	WP_088413424.1	647
Mycolicibacillus koreensis JCM 19956	GCF_010731835	WP_275080522.1	618
Mycolicibacillus parakoreensis DSM 45575	GCF_022370835	WP_240171933.1	659
Mycolicibacter heraklionensis JCM 30995	GCF_019645815	WP_220696072.1	671
Mycolicibacter hiberniae JCM 13571	GCF_010729485	WP_085133772.1	695
Mycolicibacter minnesotensis JCM 17932	GCF_010731755	WP_083027845.1	674
Mycolicibacter sinensis JDM601	GCF_000214155	WP_013828237.1	682
Mycolicibacter terrae NCTC10856	GCF_900187145	WP_085261891.1	671
Mycolicibacter virginiensis DSM 100883	GCF_022374935	WP_046285339.1	669
Mycolicibacterium fallax JCM 6405	GCF_010726955	WP_003888113.1	612
Mycolicibacterium aichiense JCM 6376	GCF_010726245	WP_115321459.1	675
Mycolicibacterium alvei JCM 12272	GCF_010727325	WP_163668767.1	675
Mycolicibacterium anyangense JCM 30275	GCF_010731855	WP_179967344.1	639
Mycolicibacterium arabiense JCM 18538	GCF_010731815	WP_163924068.1	718
Mycolicibacterium aurum NCTC10437	GCF_900637195	WP_048635290.1	704
Mycolicibacterium austroafricanum MYC221	GCF_016919645	WP_105387892.1	659
Mycolicibacterium baixiangningiae LJ126	GCF_016313185	WP_193048293.1	687
Mycolicibacterium boenickei JCM 15653	GCF_010731295	WP_097926089.1	662
Mycolicibacterium brumae ATCC 51384	GCF_025215495	WP_090586970.1	641
Mycolicibacterium celeriflavum JCM 18439	GCF_010731795	WP_083005653.1	638
Mycolicibacterium chitae NCTC10485	GCF_900637205	WP_126332955.1	657
Mycolicibacterium confluentis JCM 13671	GCF_010729895	WP_085156727.1	684
Mycolicibacterium crocinum JCM 16369	GCF_022370635	WP_275564564.1	635
Mycolicibacterium diernhoferi ATCC 19340	GCF_019456655	WP_073858284.1	672
Mycolicibacterium doricum JCM 12405	GCF_010728155	WP_085188633.1	656
Mycolicibacterium duvalii JCM 6396	GCF_010726645	WP_098006218.1	661
Mycolicibacterium farcinogenes	GCF_019739075	WP_036394984.1	662
Mycolicibacterium fluoranthenivorans 2A	GCF_014295435	WP_235683715.1	649
Mycolicibacterium fortuitum CT6	GCF_001307545	WP_054602926.1	663
Mycolicibacterium gadium JCM 12688	GCF_010728925	WP_163689906.1	639
Mycolicibacterium gilvum Spyr1	GCF_000184435	WP_013471177.1	696
Mycolicibacterium goodii ATCC 700504	GCF_022370755	WP_240173361.1	656
Mycolicibacterium hassiacum	GCF_900603025	WP_005629152.1	674
Mycolicibacterium helvum JCM 30396	GCF_010731895	WP_163746237.1	664
Mycolicibacterium holsaticum JCM 12374	GCF_019645835	WP_220692570.1	643
Mycolicibacterium insubricum JCM 16366	GCF_010731615	WP_083029104.1	626
Mycolicibacterium litorale JCM 17423	GCF_010731695	WP_134060848.1	670
Mycolicibacterium madagascariense JCM 13574	GCF_010729665	WP_163740584.1	711
Mycolicibacterium mageritense JCM 12375	GCF_010727475	WP_036440986.1	656
Mycolicibacterium mengxianglii Z-34	GCF_015710575	WP_199255406.1	690
Mycolicibacterium monacense JCM 15658	GCF_010731575	WP_083045390.1	661
Mycolicibacterium moriokaense JCM 6375	GCF_010726085	WP_083157164.1	632
Mycolicibacterium mucogenicum DSM 44124	GCF_005670685	WP_053854198.1	656
Mycolicibacterium neoaurum MN2019	GCF_018363015	WP_235733382.1	667
Mycolicibacterium nivoides DL90	GCF_003855255	WP_124712499.1	679
Mycolicibacterium pallens JCM 16370	GCF_019456675	WP_220045762.1	634
Mycolicibacterium parafortuitum JCM 6367	GCF_010725485	WP_163766725.1	675
Mycolicibacterium phocaicum JCM 15301	GCF_010731115	WP_061003025.1	660
Mycolicibacterium poriferae JCM 12603	GCF_010728325	WP_163677613.1	676
Mycolicibacterium psychrotolerans JCM 13323	GCF_010729305	WP_179965314.1	660
Mycolicibacterium pulveris JCM 6370	GCF_010725725	WP_163902805.1	630
Mycolicibacterium rufum JCM 16372	GCF_022374875	WP_043411296.1	682
Mycolicibacterium rutilum DSM 45405	GCF_900108565	WP_083407879.1	654
Mycolicibacterium sarraceniae JCM 30395	GCF_010731875	WP_163698059.1	645
Mycolicibacterium sediminis JCM 17899	GCF_010731735	WP_163800660.1	746
Mycolicibacterium senegalense ATCC 35796	GCF_019645875	WP_036394984.1	662
Mycolicibacterium septicum PDNC012	GCF_016919345	WP_211155335.1	676
Mycolicibacterium smegmatis MC2 155	GCF_000767605.1	WP_011561273.1	664
Mycolicibacterium thermoresistibile NCTC10409	GCF_900187065	WP_003925515.1	677
Mycolicibacterium tokaiense JCM 6373	GCF_010725885	WP_115280144.1	668
Mycolicibacterium vaccae 95051	GCF_001655245	WP_040541574.1	702
Mycolicibacterium vanbaalenii PYR-1	GCF_000015305	WP_011781500.1	684

### Sheet: Table S2_Bacterial strains
Identifier	Genotype/Description	Reference
Mycolicibacterium smegmatis
mc2155 wild-type	High-frequency transformation mutant ATCC 607	Snapper et al. (1990)
MSM244	pGE244; KanR	This study
MSM245	pGE245::sgRNA1; KanR	This study
MSM246	pGE246::sgRNA2; KanR	This study
MSM247	pGE247::sgRNA3; KanR	This study
MSMi0317	CRISPRi MSMEG_0317; KanR	Judd et al. (2021)
MSMi4954	CRISPRi MSMEG_4954; KanR	Judd et al. (2021)
MSMi0001	CRISPRi MSMEG_0001; KanR	Judd et al. (2021)
MSM180	pYL180; AprR	Courtesy of Joseph Wade
MSM181	pYL181::Pmyc1-rho; AprR	This study
MSM182	pYL182::Pmyc1-rhoΔIDR; AprR	This study
MSM183	pYL183::Pmyc1-rhoΔinitial; AprR	This study
MSM184	pYL184::Pmyc1-rhoΔinsertion; AprR	This study
MSM281	pYL281::Pmyc1-HA-dendra2-linker-rho; AprR	This study
MSM282	pYL282::Pmyc1-HA-dendra2-linker-rhoΔIDR; AprR	This study
MSM283	pYL283::Pmyc1-HA-dendra2-linker-rhoΔinitial; AprR	This study
MSM284	pYL284::Pmyc1-HA-dendra2-linker-rhoΔinsertion; AprR	This study
MSM480	pYL180::pGE244; AprR and KanR	This study
MSM481	pYL181::Pmyc1-rho::pGE244; AprR and KanR	This study
MSM481_d	pYL281::Pmyc1-HA-dendra2-linker-rho::pGE244; AprR and KanR	This study
MSM580	pYL280::pGE245::sgRNA1; AprR and KanR	This study
MSM581	pYL181::Pmyc1-rho::pGE245::sgRNA1; AprR and KanR	This study
MSM582	pYL182::Pmyc1-rhoΔIDR::pGE245::sgRNA1; AprR and KanR	This study
MSM583	pYL183::Pmyc1-rhoΔinitial::pGE245::sgRNA1; AprR and KanR	This study
MSM584	pYL184::Pmyc1-rhoΔinsertion::pGE245::sgRNA1; AprR and KanR	This study
MSM581_d	pYL281::Pmyc1-HA-dendra2-linker-rho::pGE245::sgRNA1; AprR and KanR	This study
MSM582_d	pYL282::Pmyc1-HA-dendra2-linker-rhoΔIDR::pGE245::sgRNA1; AprR and KanR	This study
MSM583_d	pYL283::Pmyc1-HA-dendra2-linker-rhoΔinitial::pGE245::sgRNA1; AprR and KanR	This study
MSM584_d	pYL284::Pmyc1-HA-dendra2-linker-rhoΔinsertion::pGE245::sgRNA1; AprR and KanR	This study
MSM680	pYL280::pGE246::sgRNA2; AprR and KanR	This study
MSM681	pYL181::Pmyc1-rho::pGE246::sgRNA2; AprR and KanR	This study
MSM681_d	pYL281::Pmyc1-HA-dendra2-linker-rho::pGE246::sgRNA2; AprR and KanR	This study
MSM780	pYL280::pGE247::sgRNA3; AprR and KanR	This study
MSM781	pYL181::Pmyc1-rho::pGE247::sgRNA3; AprR and KanR	This study
MSM781_d	pYL281::Pmyc1-HA-dendra2-linker-rho::pGE247::sgRNA3; AprR and KanR	This study
Escherichia coli
DH5α	F– φ80lacZΔM15 Δ(lacZYA-argF)U169 recA1 endA1 hsdR17(rK–, mK+) phoA supE44 λ–thi-1 gyrA96 relA1	Taylor et al. (1993)
BL21(DE3)	F–ompT hsdSB (rB–, mB–) gal dcm (DE3)	Studier and Moffatt (1986)
AK390	pET22b-rhomNeonGreen; AmpR	Krypotou et al. (2023)
BL181	pET28a_His_mNeonGreen_rho; KanR	This study
BL182	pET28a_His_mNeonGreen_rhoΔIDR; KanR	This study
BL183	pET28a_His_mNeonGreen_rho_IDR; KanR	This study
BL184	pET28a_His_mNeonGreen; KanR	This study
BTH201	pET28a_His_mNeonGreen_ Bthrho4-1072_Msmrho856-1995; KanR	This study
MAB202	pET28a_His_mNeonGreen_ Mabrho4-787_ Msmrho856-1995; KanR	This study
MHE203	pET28a_His_mNeonGreen_ Mherho4-883_ Msmrho856-1995; KanR	This study
MKO204	pET28a_His_mNeonGreen_ Mkorho4-718_ Msmrho856-1995; KanR	This study
MTB205	pET28a_His_mNeonGreen_ Mtbrho4-676_ Msmrho856-1995; KanR	This study

### Sheet: Table S3_Plasmids
Identifier	Genotype/Description	Reference
PJR962; aka pGE244	Empty backbone. Sth1 dcas9 TetR and KanR L5 Int attP for M. smegmatis	Rock et al. (2017)
pGE245	pGE244 derivative containing the sgRNA1	This study
pGE246	pGE244 derivative containing the sgRNA2	This study
pGE247	pGE244 derivative containing the sgRNA3	This study
CRISPRi MSMEG_0317	pGE244 derivative containing a sgRNA for MSMEG_0317 (hypothetical protein)	Judd et al. (2021)
CRISPRi MSMEG_4954	pGE244 derivative containing a sgRNA for MSMEG_4954 (Rho)	Judd et al. (2021)
CRISPRi MSMEG_0001	pGE244 derivative containing a sgRNA for MSMEG_0001 (DNA polymerase β)	Judd et al. (2021)
pMSR3	AprR L5 Int attP containing rho, an alanine/glycine linker and dendra2 under the control of the Pmyc1 tetO promoter	Judd et al. (2021)
pMSR4	AprR L5 Int attP containing rho, an alanine/glycine linker and dendra2 under the control of the Pmyc1 promoter	This study
pYL180	Empty backbone. pTTP1A derivative with AprR and Tweety Int attT	Courtesy of Joseph Wade
pYL181	pYL180 derivative with rho from M. smegmatis mc2155 and the Pmyc1 promoter from MSR4	This study
pYL182	pYL181 derivative with rho856-1995 from M. smegmatis mc2155 (ΔIDR)	This study
pYL183	pYL181 derivative with rho103-1995 from M. smegmatis mc2155 (Δinitial)	This study
pYL184	pYL181 derivative with rho4-211;856-1995 from M. smegmatis mc2155 (Δinsertion)	This study
pYL281	pYL180 derivative with dendra2, a linker, and rho from M. smegmatis mc2155 under the control of the Pmyc1 promoter from MSR4	This study
pYL282	pYL180 derivative with dendra2, a linker, and rho856-1995 from M. smegmatis mc2155 under the control of the Pmyc1 promoter from MSR4	This study
pYL283	pYL180 derivative with dendra2, a linker, and rho103-1995 from M. smegmatis mc2155 under the control of the Pmyc1 promoter from MSR4	This study
pYL284	pYL180 derivative with dendra2, a linker, and rho4-211;856-1995 from M. smegmatis mc2155 under the control of the Pmyc1 promoter from MSR4	This study
pET28a_His_NeonGreen_Rho	pET28a with a 6 x His-tag, a flexible linker, and rho from M. smegmatis mc2155 under the control of the T7 promoter	This study
pET28a_His_NeonGreen_RhoΔIDR	pET28a with a 6 x His-tag, mNeonGreen, a flexible linker, and rho856-1995 from M. smegmatis mc2155 under the control of the T7 promoter	This study
pET28a_His_NeonGreen_Rho_IDR	pET28a with a 6 x His-tag, mNeonGreen, a flexible linker, and rho4-855 from M. smegmatis mc2155 under the control of the T7 promoter	This study
pET28a_His_NeonGreen	pET28a with a 6 x His-tag and mNeonGreen under the control of the T7 promoter	This study
pET28a_His_NeonGreen_BtRho	pET28a with a 6 x His-tag, mNeonGreen, a flexible linker, rho4-1072 from Bacteroides thetaiotaomicron fused to rho856-1995 from M. smegmatis mc2155 under the control of the T7 promoter	This study
pET28a_His_NeonGreen_MabRho	pET28a with a 6 x His-tag, mNeonGreen, a flexible linker, rho4-787 from Mycobacteroides abscessus fused to rho856-1995 from M. smegmatis mc2155 under the control of the T7 promoter	This study
pET28a_His_NeonGreen_MheRho	pET28a with a 6 x His-tag, mNeonGreen, a flexible linker, rho4-883 from Mycolicibacter heraklionensis fused to rho856-1995 from M. smegmatis mc2155 under the control of the T7 promoter	This study
pET28a_His_NeonGreen_MkoRho	pET28a with a 6 x His-tag, mNeonGreen, a flexible linker, rho4-718 from Mycolicibacillus koreensis fused to rho856-1995 from M. smegmatis mc2155 under the control of the T7 promoter	This study
pET28a_His_NeonGreen_MtbRho	pET28a with a 6 x His-tag, mNeonGreen, a flexible linker, rho4-676 from Mycobacterium tuberculosis fused to rho856-1995 from M. smegmatis mc2155 under the control of the T7 promoter	This study

### Sheet: Table S4_sgRNA
Name of the oligo	PAM	sgRNA targeting sequence	Top oligo	Bottom oligo
sgRNA1	CGAGAAC	GTCGTCCTGGTGTCGACGCAGG	GGGAGTCGTCCTGGTGTCGACGCAGG	AAACCCTGCGTCGACACCAGGACGAC
sgRNA2	CGAGAAG	ACCATCAGTCCACGAGTAGAACA	GGGAACCATCAGTCCACGAGTAGAACA	AAACTGTTCTACTCGTGGACTGATGGT
sgRNA3	GGGGAAA	GCCCTCGCCCGACGAAATCAGCG	GGGAGCCCTCGCCCGACGAAATCAGCG	AAACCGCTGATTTCGTCGGGCGAGGGC

### Sheet: Table S5_Oligonucleotides
Name of the oligo	Sequence (5’ – 3’)	Purpose
Msm_Psmyc_-10_F	gtcctgcgtgtgctcggtcgagTAGGCTTAAGGAGTAATACGAC	Substitute tetO sites in the Pmyc1 promoter with the original sequence of Psmyc (Ehrt et al., 2005)
Msm_Psmyc_R	aaactcgcccaccccgggtggGTTCTCCCGCTCGTC
Hifi_pYL180_XbaI_F	TCTAGAGTCGAGTGCAGTC	Linearize pYL180
Hifi_pYL180_EcoRI_R	GAATTCACTGGCCGTCGTTTTAC
Hifi_Psmyc_EcoRI_F	aaacgacggccagtgaattcAATATTGGATCGTCGGCAC	Assemble Psmyc promoter and rho from MSR4 into pYL181
Hifi_Rho_XbaI_R	tgactgcactcgactctagaTTAGTCGACGTCCATCGAG
Msm_RNA-bind_F	GTCGCGGGCATCCTC	Delete initial, N-terminal, and insertion domains of rho from pYL181 to build pYL182
Msm_RBS_R	CATAATGGCCTCCTTCTCC
Msm_N-term_junction_F	ttaccCTTTCGACGATGGTG	Delete initial domain of rho from pYL181 to build pYL183
Msm_RBS_junction_R	gattCATAATGGCCTCCTTC
Msm_junction_RNA-bind_F	tttggtGTCGCGGGCATCCTC	Delete insertion domain of rho from pYL181 to build pYL184
Msm_N-term_junction_R	gatatcGTGGGCGCGAATGG
Hifi_Psmyc_EcoRI_F	aaacgacggccagtgaattcAATATTGGATCGTCGGCAC	Assemble Psmyc promoter from MSR4 into pYL281
Hifi_Psmyc_R	gccaggcgtgttgtgatggtgatggtgatgCATAATGGCCTCCTTCTC
Hifi_dendra2_F	ggaggccattatgcatcaccatcaccatcacAACACGCCTGGCATCAATCTG	Assemble dendra2 from MSR4 into pYL281
Hifi_dendra2_R	gtccgtttcagtcagtcccgccccatcgccCCAGACCTGCGACGGGAG
Hifi_Rho_F	gtcgcaggtctggggcgatggggcgggactgACTGAAACGGACCTCTTCAC	Assemble rho from MSR4 into pYL281
Hifi_Rho_XbaI_R	tgactgcactcgactctagaTTAGTCGACGTCCATCGAG
Msm_RNA-bind_F	GTCGCGGGCATCCTC	Delete initial, N-terminal, and insertion domains of rho from pYL281 to build pYL282
pET28a_linker_R	CAGTCCCGCCCCATC
Msm_N-term_junction_long_F	ttaccCTTTCGACGATGGTGTTGC	Delete initial domain of rho from pYL281 to build pYL283
Msm_linker_junction_R	gattCAGTCCCGCCCCATC
Msm_junction_RNA-bind_F	tttggtGTCGCGGGCATCCTC	Delete insertion domain of rho from pYL281 to build pYL284
Msm_N-term_junction_R	gatatcGTGGGCGCGAATGG
IDR_Twist_flank_F	AGGGCGATGGGGCGGGACTG	Delete adapters from Twist fragments
IDR_Twist_flank_R	ACATCCAGTATCCCGGCCAC
pET28a_RNA-bind_F	GTGGCCGGGATACTG	Linearize pET28a_Rho and to change IDR
pET28a_linker_R	CAGTCCCGCCCCATC
pET28a_end_Rho_F	TGACTCGAGCACCAC	Delete Rho C-terminus from pET28a_Rho
pET28a_insertion_R	AGGTTGTACCACATCATC
pBR322ori-F	GGGAAACGCCTGGTATCTTT	Validate cloning in pGE244 and derivates by Sanger sequencing
F1ori-R	AGGGAAGAAAGCGAAAGGAG	Validate cloning in pYL180 and derivates by Sanger sequencing

### Sheet: Table S6_Raw data Table 1
Culture	Treatment	Time (h)	CFU/mL			Mean	Standard Deviation (SD)
			R1	R2	R3
Wild-type	TSB	0	5640	2400	4080	4040	1323.03
		4	6800	6580	4900	6093.33	848.58
	pH 4	0	1600	4480	4640	3573.33	1396.89
		4	2640	1920	6080	3546.67	1815.29
ΔIDR	TSB	0	3200	1700	2000	2300	648.07
		4	21000	8400	2380	10593.3	7758.18
	pH 4	0	3100	5520	2200	3606.67	1401.94
		4	5680	1680	3900	3753.33	1636.28
Δinitial	TSB	0	2800	2160	2240	2400	284.72
		4	11480	4200	3920	6533.33	3499.69
	pH 4	0	1680	2160	2480	2106.67	328.77
		4	4240	5680	1680	3866.67	1654.19
Δinsertion	TSB	0	3300	2100	1680	2360	686.44
		4	3000	2600	4920	3506.67	1012.63
	pH 4	0	1500	5000	3100	3200	1430.62
		4	4320	3280	4640	4080	580.57
